# Dynamic functional connectivity correlates of trait mindfulness in early adolescence

**DOI:** 10.1101/2024.07.01.601544

**Authors:** Isaac N. Treves, Hilary A. Marusak, Alexandra Decker, Aaron Kucyi, Nicholas A. Hubbard, Clemens C.C. Bauer, Julia Leonard, Hannah Grotzinger, Melissa A. Giebler, Yesi Camacho Torres, Andrea Imhof, Rachel Romeo, Vince D. Calhoun, John D.E. Gabrieli

**Affiliations:** McGovern Institute for Brain Research, Massachusetts Institute of Technology, Cambridge, MA; Department of Brain and Cognitive Sciences, Massachusetts Institute of Technology, Cambridge, MA; Department of Psychiatry and Behavioral Neurosciences, Wayne State University School of Medicine, Detroit, MI; Department of Psychological & Brain Sciences, Drexel University, Philadelphia, PA; Department of Psychology, University of Nebraska, Lincoln, NE; Department of Psychology, Northeastern University, Boston, MA; Department of Psychology, Yale University, New Haven, CT; Department of Psychological & Brain Sciences, University of California, Santa Barbara, CA; Teachers College, Columbia University, New York, NY; Department of Psychology, University of Oregon, Eugene, OR; Departments of Human Development & Quantitative Methodology and Hearing & Speech Sciences, and Program in Neuroscience & Cognitive Science, University of Maryland College Park, Baltimore, MD; Tri-institutional Center for Translational Research in Neuroimaging and Data Science (TReNDS), Georgia State, Georgia Tech, and Emory, Atlanta, GA

**Keywords:** Brain states, dynamics, hyperconnectivity, mindfulness, adolescents, trait mindfulness

## Abstract

**Background:** Trait mindfulness, the tendency to attend to present-moment experiences without judgement, is negatively correlated with adolescent anxiety and depression. Understanding the neural mechanisms underlying trait mindfulness may inform the neural basis of psychiatric disorders. However, few studies have identified brain connectivity states that correlate with trait mindfulness in adolescence, nor have they assessed the reliability of such states.

**Methods:** To address this gap in knowledge, we rigorously assessed the reliability of brain states across 2 functional magnetic resonance imaging (fMRI) scan from 106 adolescents aged 12 to 15 (50% female). We performed both static and dynamic functional connectivity analyses and evaluated the test-retest reliability of how much time adolescents spent in each state. For the reliable states, we assessed associations with self-reported trait mindfulness.

**Results:** Higher trait mindfulness correlated with lower anxiety and depression symptoms. Static functional connectivity (ICCs from 0.31-0.53) was unrelated to trait mindfulness. Among the dynamic brains states we identified, most were unreliable within individuals across scans. However, one state, an hyperconnected state of elevated positive connectivity between networks, showed good reliability (ICC=0.65). We found that the amount of time that adolescents spent in this hyperconnected state positively correlated with trait mindfulness.

**Conclusions:** By applying dynamic functional connectivity analysis on over 100 resting-state fMRI scans, we identified a highly reliable brain state that correlated with trait mindfulness. The brain state may reflect a state of mindfulness, or awareness and arousal more generally, which may be more pronounced in those who are higher in trait mindfulness.
