## Supplement 2 for "Dynamic functional connectivity correlates of trait mindfulness in early adolescence"

	vis	cen	dmn	smc	van	lim	dan	run	sub_id
0	0.517	0.324	0.366	0.488	0.28300000000000003	0.115	0.222	bothruns	sub-inside7003
1	0.515	0.253	0.431	0.332	0.364	0.168	0.32899999999999996	bothruns	sub-inside7004
2	0.439	0.276	0.41	0.41	0.272	0.11	0.278	bothruns	sub-inside7006
3	0.207	0.28300000000000003	0.324	0.298	0.267	0.127	0.368	bothruns	sub-inside7008
4	0.551	0.363	0.35	0.298	0.365	0.174	0.366	bothruns	sub-inside7010
5	0.496	0.27	0.34700000000000003	0.299	0.28300000000000003	0.153	0.40399999999999997	bothruns	sub-inside7011
6	0.584	0.297	0.41100000000000003	0.385	0.382	0.584	0.251	bothruns	sub-inside7012
7	0.494	0.335	0.423	0.488	0.359	0.106	0.425	bothruns	sub-inside7013
8	0.47100000000000003	0.36700000000000005	0.49700000000000005	0.285	0.266	0.47100000000000003	0.32899999999999996	bothruns	sub-inside7014
9	0.49700000000000005	0.31	0.522	0.325	0.275	0.109	0.20800000000000002	bothruns	sub-inside7015
10	0.52	0.263	0.41	0.284	0.21600000000000003	0.142	0.242	bothruns	sub-inside7016
11	0.546	0.408	0.426	0.32899999999999996	0.156	0.122	0.35600000000000004	bothruns	sub-inside7017
12	0.52	0.395	0.413	0.37799999999999995	0.255	0.17600000000000002	0.342	bothruns	sub-inside7018
13	0.47600000000000003	0.355	0.483	0.5770000000000001	0.345	0.10800000000000001	0.405	bothruns	sub-inside7019
14	0.508	0.33299999999999996	0.34700000000000003	0.3	0.23600000000000002	0.508	0.282	bothruns	sub-inside7020
15	0.672	0.308	0.441	0.359	0.435	0.156	0.308	bothruns	sub-inside7021
16	0.583	0.336	0.371	0.28800000000000003	0.264	0.113	0.278	bothruns	sub-inside7022
17	0.413	0.306	0.381	0.267	0.31	0.413	0.298	bothruns	sub-inside7023
18	0.48700000000000004	0.275	0.35700000000000004	0.365	0.35700000000000004	0.163	0.34600000000000003	bothruns	sub-inside7024
19	0.456	0.294	0.38799999999999996	0.501	0.312	0.19899999999999998	0.226	bothruns	sub-inside7025
20	0.465	0.285	0.26899999999999996	0.358	0.193	0.107	0.418	bothruns	sub-inside7026
21	0.461	0.26	0.306	0.451	0.265	0.16	0.349	bothruns	sub-inside7027
22	0.419	0.297	0.382	0.245	0.276	0.419	0.382	bothruns	sub-inside7028
23	0.491	0.275	0.36700000000000005	0.40399999999999997	0.299	0.11599999999999999	0.308	bothruns	sub-inside7029
24	0.531	0.41	0.295	0.499	0.257	0.131	0.42	bothruns	sub-inside7030
25	0.507	0.32	0.37	0.207	0.223	0.132	0.342	bothruns	sub-inside7031
26	0.536	0.314	0.449	0.32299999999999995	0.355	0.536	0.382	bothruns	sub-inside7032
27	0.483	0.317	0.313	0.297	0.29	0.122	0.29100000000000004	bothruns	sub-inside7033
28	0.525	0.24	0.33	0.289	0.225	0.105	0.396	bothruns	sub-inside7034
29	0.42	0.364	0.409	0.39399999999999996	0.262	0.10800000000000001	0.371	bothruns	sub-inside7035
30	0.35200000000000004	0.285	0.34700000000000003	0.368	0.307	0.35200000000000004	0.391	bothruns	sub-inside7036
31	0.363	0.313	0.38	0.29600000000000004	0.28300000000000003	0.121	0.342	bothruns	sub-inside7037
32	0.435	0.311	0.256	0.364	0.314	0.435	0.281	bothruns	sub-inside7038
33	0.507	0.222	0.365	0.349	0.33399999999999996	0.192	0.33	bothruns	sub-inside7039
34	0.495	0.26	0.34	0.253	0.21899999999999997	0.495	0.292	bothruns	sub-inside7040
35	0.384	0.29600000000000004	0.317	0.467	0.297	0.107	0.387	bothruns	sub-inside7041
36	0.568	0.33	0.436	0.29100000000000004	0.26	0.214	0.255	bothruns	sub-inside7042
37	0.59	0.273	0.377	0.34299999999999997	0.23199999999999998	0.109	0.354	bothruns	sub-inside7043
38	0.642	0.24600000000000002	0.38799999999999996	0.34	0.226	0.147	0.40299999999999997	bothruns	sub-inside7044
39	0.408	0.262	0.397	0.532	0.376	0.11599999999999999	0.264	bothruns	sub-inside7045
40	0.562	0.289	0.557	0.302	0.228	0.129	0.42700000000000005	bothruns	sub-inside7047
41	0.613	0.377	0.45899999999999996	0.24	0.35700000000000004	0.613	0.32799999999999996	bothruns	sub-inside7048
42	0.41100000000000003	0.36	0.363	0.513	0.218	0.141	0.31	bothruns	sub-inside7049
43	0.555	0.281	0.478	0.406	0.28600000000000003	0.17300000000000001	0.26899999999999996	bothruns	sub-inside7050
44	0.52	0.256	0.368	0.34	0.314	0.126	0.267	bothruns	sub-inside7051
45	0.413	0.266	0.38	0.46299999999999997	0.21	0.11699999999999999	0.22699999999999998	bothruns	sub-inside7052
46	0.433	0.218	0.363	0.231	0.157	0.127	0.27399999999999997	bothruns	sub-inside7053
47	0.5539999999999999	0.342	0.42700000000000005	0.27699999999999997	0.35200000000000004	0.5539999999999999	0.32799999999999996	bothruns	sub-inside7054
48	0.584	0.309	0.478	0.306	0.281	0.129	0.379	bothruns	sub-inside7055
49	0.5760000000000001	0.187	0.321	0.322	0.35600000000000004	0.233	0.34	bothruns	sub-inside7056
50	0.593	0.319	0.354	0.26	0.332	0.149	0.32299999999999995	bothruns	sub-inside7057
51	0.531	0.289	0.371	0.251	0.249	0.10400000000000001	0.256	bothruns	sub-inside7058
52	0.483	0.311	0.381	0.361	0.354	0.483	0.23399999999999999	bothruns	sub-inside7059
53	0.39299999999999996	0.258	0.34299999999999997	0.341	0.289	0.12	0.369	bothruns	sub-inside7060
54	0.483	0.293	0.392	0.29	0.271	0.107	0.32	bothruns	sub-inside7061
55	0.5760000000000001	0.315	0.473	0.266	0.325	0.17	0.374	bothruns	sub-inside7062
56	0.494	0.32299999999999995	0.373	0.353	0.157	0.494	0.29	bothruns	sub-inside7063
57	0.34	0.37200000000000005	0.364	0.376	0.301	0.34	0.391	bothruns	sub-inside7064
58	0.49700000000000005	0.32	0.395	0.405	0.255	0.10800000000000001	0.297	bothruns	sub-inside7065
59	0.39299999999999996	0.401	0.366	0.35700000000000004	0.265	0.39299999999999996	0.337	bothruns	sub-inside7066
60	0.361	0.379	0.353	0.359	0.257	0.157	0.261	bothruns	sub-inside7067
61	0.693	0.336	0.424	0.268	0.225	0.12	0.332	bothruns	sub-inside7068
62	0.598	0.396	0.45899999999999996	0.35200000000000004	0.341	0.598	0.445	bothruns	sub-inside7069
63	0.49700000000000005	0.272	0.37799999999999995	0.285	0.245	0.49700000000000005	0.322	bothruns	sub-inside7070
64	0.5429999999999999	0.302	0.382	0.42100000000000004	0.341	0.10300000000000001	0.31	bothruns	sub-inside7072
65	0.5820000000000001	0.262	0.159	0.293	0.124	0.15	0.281	bothruns	sub-inside7074
66	0.532	0.244	0.431	0.265	0.23600000000000002	0.139	0.285	bothruns	sub-inside7075
67	0.424	0.281	0.34600000000000003	0.22	0.268	0.424	0.289	bothruns	sub-inside8001
68	0.434	0.281	0.462	0.386	0.314	0.13699999999999998	0.369	bothruns	sub-inside8002
69	0.602	0.312	0.366	0.302	0.315	0.11	0.336	bothruns	sub-inside8004
70	0.36	0.316	0.408	0.602	0.244	0.153	0.36700000000000005	bothruns	sub-inside8005
71	0.603	0.341	0.376	0.324	0.366	0.145	0.37200000000000005	bothruns	sub-inside8006
72	0.599	0.316	0.368	0.36200000000000004	0.20600000000000002	0.599	0.38799999999999996	bothruns	sub-inside8007
73	0.544	0.285	0.363	0.29600000000000004	0.297	0.10099999999999999	0.36200000000000004	bothruns	sub-inside8008
74	0.491	0.33899999999999997	0.375	0.253	0.21600000000000003	0.109	0.31	bothruns	sub-inside8010
75	0.435	0.313	0.335	0.36200000000000004	0.305	0.126	0.43	bothruns	sub-inside8011
76	0.601	0.33	0.41	0.317	0.42	0.122	0.406	bothruns	sub-inside8012
77	0.58	0.337	0.385	0.529	0.325	0.58	0.287	bothruns	sub-inside8013
78	0.625	0.268	0.37799999999999995	0.242	0.299	0.161	0.316	bothruns	sub-inside8014
79	0.606	0.28300000000000003	0.358	0.48	0.32299999999999995	0.606	0.344	bothruns	sub-inside8016
80	0.5589999999999999	0.256	0.303	0.297	0.33799999999999997	0.10300000000000001	0.392	bothruns	sub-inside8017
81	0.593	0.308	0.4	0.32899999999999996	0.295	0.122	0.302	bothruns	sub-inside8018
82	0.637	0.282	0.29	0.307	0.284	0.637	0.298	bothruns	sub-inside8019
83	0.439	0.324	0.44299999999999995	0.368	0.298	0.109	0.392	bothruns	sub-inside8020
84	0.518	0.253	0.39899999999999997	0.267	0.297	0.518	0.22699999999999998	bothruns	sub-inside8021
85	0.483	0.29100000000000004	0.304	0.445	0.242	0.174	0.282	bothruns	sub-inside8022
86	0.524	0.292	0.37200000000000005	0.353	0.341	0.187	0.35	bothruns	sub-inside8023
87	0.413	0.327	0.39799999999999996	0.45899999999999996	0.233	0.413	0.42	bothruns	sub-inside8024
88	0.498	0.245	0.345	0.32799999999999996	0.21600000000000003	0.498	0.308	bothruns	sub-inside8025
89	0.531	0.39899999999999997	0.455	0.358	0.256	0.531	0.42	bothruns	sub-inside8027
90	0.631	0.237	0.49200000000000005	0.268	0.272	0.132	0.315	bothruns	sub-inside8028
91	0.47	0.27	0.419	0.396	0.152	0.138	0.425	bothruns	sub-inside8029
92	0.61	0.35700000000000004	0.392	0.396	0.217	0.61	0.293	bothruns	sub-inside8030
93	0.531	0.294	0.447	0.29	0.365	0.138	0.365	bothruns	sub-inside8031
94	0.557	0.16699999999999998	0.23199999999999998	0.32799999999999996	0.299	0.557	0.358	bothruns	sub-inside8032
95	0.41600000000000004	0.34299999999999997	0.34	0.35200000000000004	0.259	0.41600000000000004	0.27899999999999997	bothruns	sub-inside8034
96	0.536	0.255	0.426	0.506	0.354	0.11	0.294	bothruns	sub-inside8036
97	0.63	0.298	0.366	0.467	0.26899999999999996	0.107	0.318	bothruns	sub-inside8037
98	0.39799999999999996	0.28600000000000003	0.513	0.303	0.40700000000000003	0.127	0.207	bothruns	sub-inside8038
99	0.501	0.26899999999999996	0.506	0.251	0.28	0.134	0.292	bothruns	sub-inside8040
100	0.501	0.253	0.337	0.35700000000000004	0.171	0.13	0.193	bothruns	sub-inside8041
101	0.544	0.28800000000000003	0.391	0.251	0.27	0.11199999999999999	0.26	bothruns	sub-inside8042
102	0.598	0.28800000000000003	0.4	0.35700000000000004	0.23	0.598	0.353	bothruns	sub-inside8043
103	0.544	0.308	0.308	0.29100000000000004	0.366	0.544	0.311	bothruns	sub-inside8044
104	0.429	0.335	0.284	0.359	0.318	0.165	0.33799999999999997	bothruns	sub-inside8045
105	0.491	0.272	0.368	0.242	0.209	0.11	0.317	bothruns	sub-inside8046
106	0.452	0.31	0.379	0.38	0.251	0.151	0.289	bothruns	sub-inside8047
107	0.5820000000000001	0.35700000000000004	0.38	0.289	0.318	0.207	0.304	bothruns	sub-inside8048
108	0.6659999999999999	0.307	0.44	0.425	0.264	0.6659999999999999	0.307	bothruns	sub-inside8049
109	0.353	0.29	0.33	0.322	0.249	0.115	0.401	bothruns	sub-inside8050
110	0.5429999999999999	0.257	0.35100000000000003	0.34700000000000003	0.257	0.17800000000000002	0.34299999999999997	bothruns	sub-inside8051
111	0.5579999999999999	0.22	0.255	0.284	0.336	0.5579999999999999	0.368	bothruns	sub-inside8052
